# Mapping the mutational landscape of a full viral proteome reveals distinct profiles of mutation tolerability

**DOI:** 10.1101/2024.03.07.583990

**Authors:** Beatriz Álvarez-Rodríguez, Sebastian Velandia-Álvarez, Christina Toft, Ron Geller

## Abstract

RNA viruses have notoriously high mutation rates due to error-prone replication by their RNA polymerase. However, natural selection concentrates variability in a few key viral proteins. To test whether this stems from different mutation tolerance profiles among viral proteins, we measured the effect of >40,000 non-synonymous mutations across the full proteome of coxsackievirus B3 as well as >97% of all codon deletions in the non-structural proteins. We find significant variation in mutational tolerance within and between individual viral proteins, which correlated with both general and protein-specific structural and functional attributes. Further, mutational fitness effects remained largely constant across cell lines, highlighting conserved selection pressures. In addition to providing a rich dataset for understanding virus biology and evolution, our results illustrate that incorporation of mutational tolerance data into druggable pocket discovery can aid in selecting targets with high barriers to drug resistance.
