## Supplementary material for "Mapping the mutational landscape of a full viral proteome reveals distinct profiles of mutation tolerability": TableS1

### Sheet: P2
Tiles
Name	Sequence
Fwd_Tile_1	taccactactaggcaaagcatcact
Rev_Tile_1	ctcttggacctctactagacctgg
Fwd_Tile_2	gcactacccaatttcgtttgaagga
Rev_Tile_2	ccgaatgcatttccaagctgttc
Fwd_Tile_3	gaacagggagtgaaggactatgtg
Rev_Tile_3	cagccatagggattccgtaatattg
Fwd_Tile_4	gtggctcaaacagaaggtgtca
Rev_Tile_4	gttcctggtcactttgggatgg
Fwd_Tile_5	cacaatcgagcagagcgcg
Rev_Tile_5	tttctcagcaagcgaccttcc
Fwd_Tile_6	caagtcggtggcaacaaacttaatt
Rev_Tile_6	cggtgaggtgaacagaatgcc
Fwd_Tile_7	catggctgccctagaagagaaa
Rev_Tile_7	aattgaccgggcaacactcatc
Fwd_Tile_8	cccatgtcagtcaagacttgtgac
Rev_Tile_8	gtgcaacgctaattttgatctctct
Vector
Name	Sequence
Fwd_Vector_1	ccaggtctagtagaggtccaagag
Rev_Vector_1	agtgatgctttgcctagtagtggta
Fwd_Vector_2	gaacagcttggaaatgcattcgg
Rev_Vector_2	tccttcaaacgaaattgggtagtgc
Rev_Vector_3	cacatagtccttcactccctgttc
Fwd_Vector_3	caatattacggaatccctatggctg
Rev_Vector_4	tgacaccttctgtttgagccac
Fwd_Vector_4	ccatcccaaagtgaccaggaac
Rev_Vector_5	cgcgctctgctcgattgtg
Fwd_Vector_5	ggaaggtcgcttgctgagaaa
Rev_Vector_6	aattaagtttgttgccaccgacttg
Fwd_Vector_6	ggcattctgttcacctcaccg
Rev_Vector_7	tttctcttctagggcagccatg
Fwd_Vector_7	gatgagtgttgcccggtcaatt
Rev_Vector_8	gtcacaagtcttgactgacatggg
Fwd_Vector_8	agagagatcaaaattagcgttgcac

### Sheet: P3
Tiles
Name	Sequence
Fwd_Tile_9	caccgagatgtttagggagtacaat
Rev_Tile_9	ccactgacacaaatgtggtcaa
Fwd_Tile_10	ggctttcatttgcttacaggca
Rev_Tile_10	gcccacctgtcatagatgcc
Fwd_Tile_11	gaatatggcgagtttaccatgctg
Rev_Tile_11	gttgggaaacttgctggtgttaat
Fwd_Tile_12	ggttaatgaggcagtgctagca
Rev_Tile_12	caccttgctcatcattgaagtagtg
Fwd_Tile_13	cttctcagcagcactcctcaaa
Rev_Tile_13	gcgtagtggtccactgcttc
Fwd_Tile_14	acacgtggatgagtacatgctg
Rev_Tile_14	cttctctatggacctgagctcat
Fwd_Tile_15	cctgaacctaccaatggtgacttat
Rev_Tile_15	ccagacagggcttaagctagc
Fwd_Tile_16	agcatttgattactctgggtacgat
Rev_Tile_16	caccatatgcgatcatcctgaattg
Fwd_Tile_17	gtgtacaaagggattgacttggac
Rev_Tile_17	ttgattcgtgtatgtctttcatggg
Fwd_Tile_18	cttcctggtgcatcctgttatg
Rev_Tile_18	agcacagtagggttaagccaa
Vector
Name	Sequence
Fwd_Vector_9	ttgaccacatttgtgtcagtgg
Rev_Vector_9	attgtactccctaaacatctcggtg
Fwd_Vector_10	ggcatctatgacaggtgggc
Rev_Vector_10	tgcctgtaagcaaatgaaagcc
Fwd_Vector_11	attaacaccagcaagtttcccaac
Rev_Vector_11	cagcatggtaaactcgccatattc
Fwd_Vector_12	cactacttcaatgatgagcaaggtg
Rev_Vector_12	tgctagcactgcctcattaacc
Fwd_Vector_13	gaagcagtggaccactacgc
Rev_Vector_13	tttgaggagtgctgctgagaag
Fwd_Vector_14	atgagctcaggtccatagagaag
Rev_Vector_14	cagcatgtactcatccacgtgt
Fwd_Vector_15	gctagcttaagccctgtctgg
Rev_Vector_15	ataagtcaccattggtaggttcagg
Fwd_Vector_16	caattcaggatgatcgcatatggtg
Rev_Vector_16	atcgtacccagagtaatcaaatgct
Fwd_Vector_17	cccatgaaagacatacacgaatcaa
Rev_Vector_17	gtccaagtcaatccctttgtacac
Fwd_Vector_18	ttggcttaaccctactgtgct
Rev_Vector_18	cataacaggatgcaccaggaag
