## Supplementary material for "Mapping the mutational landscape of a full viral proteome reveals distinct profiles of mutation tolerability": TableS2

### Sheet: Sheet1
parameter	p1_L1_plasmid	p1_L1_virus_rep1	p1_L1_virus_rep2	p1_L1_virus_rep3	p1_L1_virus_rep4	p1_L2_plasmid	p1_L2_virus_rep1	p1_L2_virus_rep2	p1_L2_virus_rep3	p1_L2_virus_rep4	p2_L1_plasmid	p2_L1_virus	p2_L2_plasmid	p2_L2_virus	p2_L3_plasmid	p2_L3_virus	p2_T7_control	p2_WT_plasmid	p2_WT_virus	p3_L1_plasmid	p3_L1_virus	p3_L2_plasmid	p3_L2_virus	p3_L3_plasmid	p3_L3_virus	p3_T7_control	p3_WT_plasmid	p3_WT_virus
coverage	1537077002	350831260	389723544	374439719	282986976	1155364315	275761273	392663868	317046325	199905211	407146179	269898741	504441116	238326806	371186970	246369335	402508991	239050612	221234719	564869994	230204514	452887948	209998098	529543608	211492042	135573888	142454888	118533074
minimum coverage	1346039	328323	350862	316553	188939	1074188	242922	342402	264884	114357	521301	317254	593744	285690	462116	295679	498125	292909	282268	500419	165643	430341	158302	508810	152441	120868	136192	109139
fraction of codons	0.846679	0.127842	0.133587	0.117695	0.106821	0.836495	0.0760077	0.0836924	0.0820323	0.0778543	0.307445	0.159486	0.307364	0.155842	0.307526	0.153709	0.010663	0.0074236	0.010447	0.307297	0.101443	0.307091	0.0996083	0.307174	0.106308	0.00832818	0.00595753	0.00797774
fraction of aminoacids	0.969624	0.235429	0.244125	0.212926	0.203349	0.966099	0.149177	0.16087	0.155405	0.149824	0.958163	0.492262	0.957908	0.480782	0.958418	0.474065	0.0335884	0.0233844	0.0327381	0.958182	0.30974	0.957532	0.303961	0.957792	0.32513	0.0262338	0.0187662	0.025
mutation rate	0.00108934	0.000389275	0.000377557	0.00022828	0.00016058	0.00124103	0.000655197	0.000614368	0.000480075	0.000337045	0.00147121	0.00161718	0.00140635	0.00113454	0.00143139	0.000949233	1.47053e-05	9.84729e-06	2.15473e-05	0.00108228	0.000565788	0.00113112	0.000685278	0.00106167	0.000521107	1.73042e-05	1.48749e-05	2.46935e-05
rate of single nt changes	0	0	0	0	0	0	0	0	0	0	6.47777e-05	7.90852e-05	7.06168e-05	6.21206e-05	6.73569e-05	5.58755e-05	1.44792e-05	9.40387e-06	2.09416e-05	6.63232e-05	5.15194e-05	7.01343e-05	5.96672e-05	6.56093e-05	4.58504e-05	1.64707e-05	1.42712e-05	2.37233e-05
rate of double nt changes	0.000566283	0.000207558	0.000204558	0.000115893	8.31522e-05	0.000644118	0.000316437	0.00029552	0.000237391	0.000166614	0.000568884	0.000696335	0.000540051	0.000472486	0.000548292	0.000388543	8.44702e-08	3.76489e-08	2.03404e-07	0.000411481	0.000258175	0.000428424	0.000310236	0.000404934	0.00024155	1.77025e-07	4.91384e-08	3.37459e-07
rate of triple nt changes	0.000523058	0.000181321	0.000172669	0.000112058	7.67138e-05	0.000596916	0.000338456	0.000318601	0.000242397	0.000169775	0.000837549	0.000841686	0.000795687	0.000599882	0.00081574	0.000504738	2.23597e-08	2.92825e-08	4.97209e-08	0.000604477	0.000256016	0.000632565	0.000315308	0.00059113	0.000233564	7.37605e-09	7.01977e-09	1.68729e-08
synonymous rate	7.04519e-06	4.72877e-06	4.65458e-06	4.40658e-06	4.02845e-06	7.76811e-06	4.12313e-06	3.82515e-06	4.73432e-06	5.00737e-06	1.57806e-05	4.93518e-05	1.43585e-05	3.55017e-05	1.42219e-05	2.7889e-05	0	0	9.04017e-09	1.13743e-05	4.20713e-05	1.21575e-05	5.31386e-05	1.12229e-05	3.82615e-05	0	0	2.53094e-08
non-synonymous rate	0.00104754	0.000384535	0.00037289	0.000223684	0.000156534	0.00119257	0.00065106	0.000610507	0.000475117	0.000332037	0.00144094	0.00156782	0.00137778	0.00109903	0.00140325	0.00092134	1.47053e-05	9.84729e-06	2.15382e-05	0.00106081	0.000523717	0.00110821	0.00063213	0.00104053	0.000482846	1.73042e-05	1.48749e-05	2.46682e-05
rate of stop codons	3.47582e-05	1.14015e-08	1.28296e-08	1.89617e-07	1.76687e-08	4.06911e-05	1.45053e-08	3.56539e-08	2.23942e-07	0	1.44936e-05	7.41019e-09	1.42138e-05	4.19592e-09	1.39202e-05	4.05895e-09	0	0	0	1.01014e-05	0	1.07532e-05	9.5239e-09	9.92364e-06	0	0	0	0
