## Supplementary material for "Mapping the mutational landscape of a full viral proteome reveals distinct profiles of mutation tolerability": TableS5

### Sheet: P1
Model	deltaAIC	LogLikelihood	nParams	ParamValues
ExpCM_p1prefs	0.00	-18396.32	6	beta=2.65, kappa=9.22, omega=0.08
YNGKP_M5	3678.02	-20229.33	12	alpha_omega=0.30, beta_omega=10.00, kappa=8.86
averaged_ExpCM_p1prefs	3794.50	-20293.57	6	beta=0.17, kappa=9.25, omega=0.02
YNGKP_M0	3835.26	-20308.95	11	kappa=8.82, omega=0.01

### Sheet: P2
Model	deltaAIC	LogLikelihood	nParams	ParamValues
ExpCM_p2prefs	0.00	-16147.84	6	beta=7.54, kappa=4.94, omega=0.24
YNGKP_M5	3332.06	-17807.87	12	alpha_omega=0.30, beta_omega=9.43, kappa=4.27
averaged_ExpCM_p2prefs	3532.56	-17914.12	6	beta=0.34, kappa=4.88, omega=0.02
YNGKP_M0	3687.52	-17986.60	11	kappa=4.25, omega=0.02

### Sheet: P3
Model	deltaAIC	LogLikelihood	nParams	ParamValues
ExpCM_p3prefs	0.00	-21612.33	6	beta=6.17, kappa=6.26, omega=0.35
YNGKP_M5	4915.72	-24064.19	12	alpha_omega=0.30, beta_omega=10.00, kappa=5.21
averaged_ExpCM_p3prefs	5075.08	-24149.87	6	beta=0.14, kappa=5.86, omega=0.02
YNGKP_M0	5244.40	-24229.53	11	kappa=5.10, omega=0.02
