## Supplementary material for "Mapping the mutational landscape of a full viral proteome reveals distinct profiles of mutation tolerability": TableS6

### Sheet: Sheet1
parameter	p1_L1_RPE	p1_L2_RPE	p2_L1_RPE	p2_L2_RPE	p2_L3_RPE	p3_L1_RPE	p3_L2_RPE	p3_L3_RPE
coverage	257523915	212163911	109928331	53807666	64498797	245546203	255137961	204102758
minimum coverage	194595	160232	136095	66830	78963	241642	252233	202926
fraction of codons	0.0487195	0.0470035	0.140671	0.128253	0.122935	0.101402	0.103958	0.10035
fraction of aminoacids	0.106639	0.0983549	0.433078	0.393878	0.377721	0.309675	0.317662	0.306364
mutation rate	0.000112626	0.000153876	0.00161928	0.00114935	0.000977662	0.000613233	0.000735853	0.000551364
rate of single nt changes	0	0	6.80079e-05	6.16827e-05	5.61096e-05	4.97055e-05	5.83919e-05	4.99993e-05
rate of double nt changes	6.29495e-05	8.58629e-05	0.000682718	0.000472646	0.000397868	0.000283771	0.00033498	0.000254671
rate of triple nt changes	4.93391e-05	6.76788e-05	0.00086842	0.000614764	0.000523498	0.000279695	0.000342415	0.000246621
synonymous rate	3.821e-06	7.55077e-06	4.93412e-05	3.51994e-05	2.58765e-05	4.14749e-05	5.21875e-05	3.76134e-05
non-synonymous rate	0.000108751	0.000146297	0.00156994	0.00111413	0.00095177	0.000571754	0.000683658	0.000513746
rate of stop codons	5.43639e-08	2.828e-08	0	1.85847e-08	1.55042e-08	4.07255e-09	7.8389e-09	4.89949e-09
