## Supplementary material for "Mapping the mutational landscape of a full viral proteome reveals distinct profiles of mutation tolerability": TableS8

### Sheet: TableS6_drugable_pockets_MFEs
pocket_name	sitemap_score	maximum_mutmfe	lethal	deleterious	neutral	beneficial	n	lethal_fraction	deleterious_fraction	neutral_fraction	beneficial_fraction	proteins
pocket_1	1.096	0.772648	25	11	26	2	64	0.390625	0.171875	0.40625	0.03125	VP2, VP3, VP1
pocket_2	1.01	0.932523	13	4	7	6	30	0.433333	0.133333	0.233333	0.2	VP4, VP2, VP3, VP1
pocket_3	1.006	0.139012	8	3	7	0	18	0.444444	0.166667	0.388889	0	VP2, VP3
pocket_4	0.989	0.904054	13	12	11	3	39	0.333333	0.307692	0.282051	0.0769231	VP4, VP3, VP1
pocket_5	0.9	0.528449	12	4	2	2	20	0.6	0.2	0.1	0.1	VP3, VP1
pocket_6	1.036	0.0376848	3	7	14	0	24	0.125	0.291667	0.583333	0	2A
pocket_7	1.005	-0.151448	1	16	2	0	19	0.0526316	0.842105	0.105263	0	2B
pocket_8	0.913	0.0724897	1	13	7	0	21	0.047619	0.619048	0.333333	0	2B
pocket_9	0.859	-0.12936	0	11	5	0	16	0	0.6875	0.3125	0	2B
pocket_10	0.986	-0.273669	10	11	4	0	25	0.4	0.44	0.16	0	2C
pocket_11	1.003	-0.151022	24	45	10	0	79	0.303797	0.56962	0.126582	0	3D
pocket_12	0.994	-0.295024	8	25	1	0	34	0.235294	0.735294	0.0294118	0	3D
